# *In silico* discovery of nanobody binders to a G-protein coupled receptor using AlphaFold-Multimer

**DOI:** 10.1101/2025.03.05.640882

**Authors:** Edward P. Harvey, Jeffrey S. Smith, Joseph D. Hurley, Alyana Granados, Ernst W. Schmid, Jason G. Liang-Lin, Steffanie Paul, Emily M. Meara, Matthew P. Ferguson, Victor G. Calvillo-Miranda, Debora S. Marks, Johannes C. Walter, Andrew C. Kruse, Katherine J. Susa

## Abstract

Antibodies are central mediators of the adaptive immune response, and they are powerful research tools and therapeutics. Antibody discovery requires substantial experimental effort, such as immunization campaigns or *in vitro* library screening. Predicting antibody-antigen binding *a priori* remains challenging. However, recent machine learning methods raise the possibility of *in silico* antibody discovery, bypassing or reducing initial experimental bottlenecks. Here, we report a virtual screen using AlphaFold-Multimer (AF-M) that prospectively identified nanobody binders to MRGPRX2, a G protein-coupled receptor (GPCR) and therapeutic target for the treatment of pseudoallergic inflammation and itch. Using previously reported nanobody-GPCR structures, we identified a set of AF-M outputs that effectively discriminate between interacting and non-interacting nanobody-GPCR pairs. We used these outputs to perform a prospective *in silico* screen, identified nanobodies that bind MRGPRX2 with high affinity, and confirmed activity in signaling and functional cellular assays. Our results provide a proof of concept for fully computational antibody discovery pipelines that can circumvent laboratory experiments.
