## Extended Data Table 3 for "*In silico* discovery of nanobody binders to a G-protein coupled receptor using AlphaFold-Multimer"

### Sheet: Sheet1
Nanobody Name	Nanobody Sequence	Membrane Protein Target	Membrane Protein Target Sequence	PDB Number	Deposit Date	Release date	Citation
AP32	QVQLQESGGGLVQAGGSLRLSCAASGTISRYWTMGWYRQAPGKERELVAGISEGGSTNYADSVKGRFTISRDNAKNTVYLQMNSLKPEDTAVYYCAVTYRGPWFNRDPHYYWGQGTQVTVSS	AlkB	MATSMGSHPGFGADSSGTIAYRDRKRPFWTLSVLWPVSPLIGIYLAHTTGVGAFFWLTLAVWYLIIPLLDWVLGDDQSNPPEAVVPALESDRYYRILTYLTVPIHYVVLIGSAWYVSTHYGSMTWYDILGLALSVGIVNGLAINTGHELGHKKTELERWLAKIVLAVVGYGHFFIEHNKGHHKDVATPEDPASAPFGQSIYRFALREIPGAIIRAWNSEKERLGRLGHSPWSLQNEVLQPLLITIPLYVGLIAVLGVKIIPFLLIQIVFGWWQLTSANYIEHYGLLRQKLPDGRYERCQPYHSWNSNHVMSNLILFHLQRHSDHHAHPTRRYQSLRDFPDLPTLPSGYPLMFALSYFPPLWRAVMDRRVLDVCGRDARKINIDPNQREKIIHKFNLLTG	8SBB	2023-04-03	2023-04-26	Guo, X. et al (2023) Nature Communications 15: 2180-2180.
P10	QVQLQESGGGLVQAGGSLRLSCAASGSISPKNWMGWYRQAPGKEREFVATIDYGANTNYADSVKGRFTISRDNAKNTVYLQMNSLKPEDTAVYYCAADYDYGDRQRYGHLYWGQGTQVTVSS	Cystinosin	SLTVPPVVKLEAGSSTAVSLTLRPPLAATLVITFEITFRSKAITILELPDEVVVPPGVTASSFQVTSQNVGQLTVYLHGAHSAQTGPRIRFLVIRSSAISIINQVIGWIYFVAWSISFYPQVIMNWRRKSVIGLSFDFVALNLTGFVAYSVFNIGLLWVPYIKEQFLLKYPNGVNPVNSNDVFFSLHAVVLTLIIIVQCCLYERGGQRVSWPAIGFLVLAWLFAFVTMIVAAVGVITWLQFLFCFSYIKLAVTLVKYFPQAYMNFYYKSTEGWSIGAVLLDFTGGSFSLLQMFLQSYNNDQWTLIFGDPTKFGLGVFSIVFDVVFFIQHFCL	8DYP	2022-08-04	2022-11-16	Guo, X. et al (2022) Cell 185: 3739-3752.
Sybody 12F2	QVQLVESGGGLVQAGGSLRLSCAASGFPVMYYNMHWYRQAPGKEREWVAAIESTGWWAHYADSVKGRFTISRDNAKNTVYLQMNSLKPEDTAVYYCNVKDFGWRWEAYDYWGQGTQVTVSS	UPC1	MSRLEEELRRRLTEGSGGWSHPQFEKGSGDYKDDDDKGSGWSHPQFEKLEVLFQGPMGGLTASDVHPTLGVQLFSAGIAACLADVITFPLDTAKVRLQVQGECPTSSVIRYKGVLGTITAVVKTEGRMKLYSGLPAGLQRQISSASLRIGLYDTVQEFLTAGKETAPSLGSKILAGLTTGGVAVFIGQPTEVVKVRLQAQSHLHGIKPRYTGTYNAYRIIATTEGLTGLWKGTTPNLMRSVIINCTELVTYDLMKEAFVKNNILADDVPCHLVSALIAGFCATAMSSPVDVVKTRFINSPPGQYKSVPNCAMKVFTNEGPTAFFKGLVPSFLRLGSWNVIMFVCFEQLKRELSKSRQTMDCAT	8HBV	2022-10-31	2023-06-21	Kang, Y. and Chen, L. (2023) Nature 620: 226-231.
Sybody 3	QVQLVESGGGLVQAGGSLRLSCAASGFPVAWNEMRWYRQAPGKEREWVAAIASIGVTTYYADSVKGRFTISRDNAKNTVYLQMNSLKPEDTAVYYCNVKDYGMAFWYYDYWGQGTQVTVS	SLC40	MSTRAGDHNRQRGCCGSLADYLTSAKFLLYLGHSLSTWGDRMWHFAVSVFLVELYGNSLLLTAVYGLVVAGSVLVLGAIIGDWVDKNARLKVAQTSLVVQNVSVILCGIILMMVFLHKHELLTMYHGWVLTSCYILIITIANIANLASTATAITIQRDWIVVVAGEDRSKLANMNATIRRIDQLTNILAPMAVGQIMTFGSPVIGCGFISGWNLVSMCVEYVLLWKVYQKTPALAVKAGLKEEETELKQLNLHKDTEPKPLEGTHLMGVKDSNIHELEHEQEPTCASQMAEPFRTFRDGWVSYYNQPVFLAGMGLAFLYMTVLGFDCITTGYAYTQGLSGSILSILMGASAITGIMGTVAFTWLRRKCGLVRTGLISGLAQLSCLILCVISVFMPGSPL…	8BZY	2022-12-15	2023-03-22	Lehmann, E.F. et al (2023) Elife 12
Nanobody head piece	QVQLQESGGGLVQAGGSLRLSCAASGSIFGADWMGWYRQAPGKEREFVAGIGHGASTYYADSVKGRFTISRDNAKNTVYLQMNSLKPEDTAVYYCAVQYTQGWSGQYRSYDSLLYWGQGTQVTVSS	SPC1A1	MGGVAMPGAEDDVVRENLYFQGKDGLAAMKVARFQKIPNGENETMIPVLTSKKASELPVSEVASILQADLQNGLNKCEVSHRRAFHGWNEFDISEDEPLWKKYISQFKNPLIMLLLASAVISVLMHQFDDAVSITVAILIVVTVAFVQEYRSEKSLEELSKLVPPECHCVREGKLEHTLARDLVPGDTVCLSVGDRVPADLRLFEAVDLSIDESSLTGETTPCSKVTAPQPAATNGDLASRSNIAFMGTLVRCGKAKGVVIGTGENSEFGEVFKMMQAEEAPKTPLQKSMDLLGKQLSFYSFGIIGIIMLVGWLLGKDILEMFTISVSLAVAAIPEGLPIVVTVTLALGVMRMVKKRAIVKKLPIVETLGCCNVICSDKTGTLTKNEMTVTHIFTSDGL…	7YAH	2022-06-28	2023-03-22	Chen, Z. et al. (2023) Scientific Advances 9
ELE001	QLQLVESGGGLVQPGGSLRLSCEASGKVFMINAMGWYRQAPGKQRELVAFISRRGNINYADSVKGRFTISRDNAKNTVYLQMNSLRPEDTAIYYCSADPRSNLDDGRYWGKGTPVTVSS	EleNRMT	MMMKKNEKLELRDVAVDAAESTELVEVPEKKQPKKIWLLLAALGPGIVTAMAGNDAGGISTYSTVGAKFGFATLWVIPIMCVLLIVVQMTAARMGAVTGKGFAALIRERFGIRLTALAMLALLIGNVATTFSEFAGIASGMEMFGVSKYLSVPVAAVAVWLLVVGGSYKRVEKVFLILSLVFVTYIVAAFMAQPNWEEALTSTVVPHIVNDQSFVSLVIAMIGTTIAPWMMFFNQSNVVEKGVTVKDLFSQKVDVVAGTIAACLVAWFIIVTTGAVLFPQGIEIESAADAARALAPFAGHYAEALFAIGLIAASFLAACVLPLTTAFVICEAFGWEAGVSFKWKEAPLFKSIFTFVIAFSAVVVLIPNIDLMGVMLTAQFVNGLILPVLLVFMAIIAAD…	7QIC	2021-12-14	2021-12-29	Ramanadane, K. et al. (2022) Elife 11.
ELE002	QLQLVESGGGLVLAGGSLRLSCAASVRTFSHYALGWFRQAPGKEREFVAAIRWTGSSANYADSVKGRFTISRDNAKNTVDLRMNSLKPEDTAVYYCAARTVYRPGFEDPNEYAYWGQGTRVTVSS	EleNRMT	MMMKKNEKLELRDVAVDAAESTELVEVPEKKQPKKIWLLLAALGPGIVTAMAGNDAGGISTYSTVGAKFGFATLWVIPIMCVLLIVVQMTAARMGAVTGKGFAALIRERFGIRLTALAMLALLIGNVATTFSEFAGIASGMEMFGVSKYLSVPVAAVAVWLLVVGGSYKRVEKVFLILSLVFVTYIVAAFMAQPNWEEALTSTVVPHIVNDQSFVSLVIAMIGTTIAPWMMFFNQSNVVEKGVTVKDLFSQKVDVVAGTIAACLVAWFIIVTTGAVLFPQGIEIESAADAARALAPFAGHYAEALFAIGLIAASFLAACVLPLTTAFVICEAFGWEAGVSFKWKEAPLFKSIFTFVIAFSAVVVLIPNIDLMGVMLTAQFVNGLILPVLLVFMAIIAAD…	7QIC	2021-12-14	2021-12-29	Ramanadane, K. et al. (2022) Elife 11.
872	QVQLVESGGGLVQAGGSLKVSCAASGRAFKTYRMAWFRQAPGKEREFVSGISALETTYYADSVKGRFTISRDNTKNTVSLQMDSLKPEDTAVYYCAARRYGGTDYTTTGSYDYWGQGTQVTVSS	Hyaluronan Synthase	MGTSWRTIVSANLFAVGGALLMLAPAIVGYVFQWNIGVSAVWGISVYGVFVLGFYIAQIVFSEFNRMRLSDWISLRPDNWNATRVAVIIAGYREDPFMFKKCLESVRDSEYGNVARLICVIDGDEEEDLKMAEIYKQVYNDNVKKPGVVLCESENKNGSTIDSDVSKNICILQPHRGKRESLYTGFQLASMDPSVHAVVLIDSDTVLEKNAILEVVYPLSCDPNIKAVAGECKIWNTDTILSMLVSWRYFSAFNVERGAQSLWKTVQCVGGPLGAYTIDIINEIKDPWITQTFLGNKCTYGDNRRLTNEVLMRGKKIVYTPFAVGWSDSPTNVMRYIVQQTRWSKSWCREIWYTLGSAWKHGFSGIYLAFECMYQIMYFFLVMYLFSYIAIKADIRAQT…	7SP9	2021-11-02	2022-04-06	Maloney, F.P et al. (2022) Nature 604: 195-201.
881	QVQLVESGGGLVQAGGSLRLACAASGRIFSSDTLAWFRRAPGKEREFVAASRWSGGGTDYADSVKGRFTFSRDNTRNTMCLEMNSLKPEDTAVYYCALRTARDSYYYTRNPTGYDYWGQGTQVTVSS	Hyaluronan Synthase	MGTSWRTIVSANLFAVGGALLMLAPAIVGYVFQWNIGVSAVWGISVYGVFVLGFYIAQIVFSEFNRMRLSDWISLRPDNWNATRVAVIIAGYREDPFMFKKCLESVRDSEYGNVARLICVIDGDEEEDLKMAEIYKQVYNDNVKKPGVVLCESENKNGSTIDSDVSKNICILQPHRGKRESLYTGFQLASMDPSVHAVVLIDSDTVLEKNAILEVVYPLSCDPNIKAVAGECKIWNTDTILSMLVSWRYFSAFNVERGAQSLWKTVQCVGGPLGAYTIDIINEIKDPWITQTFLGNKCTYGDNRRLTNEVLMRGKKIVYTPFAVGWSDSPTNVMRYIVQQTRWSKSWCREIWYTLGSAWKHGFSGIYLAFECMYQIMYFFLVMYLFSYIAIKADIRAQT…	7SP9	2021-11-02	2022-04-06	Maloney, F.P et al. (2022) Nature 604: 195-201.
SMCT1002	QVQLQESGGGLVQAGGSLRLSCAASGNISTRAGMGWYRQAPGKEREFVASINWGAITNYADSVKGRFTISRDNAKNTVYLQMNSLKPEDTAVYYCAVEYKYGPQRSDTYYYWGQGTQVTVSS	SMCT1	MDTPRGIGTFVVWDYVVFAGMLVISAAIGIYYAFAGGGQQTSKDFLMGGRRMTAVPVALSLTASFMSAVTVLGTPSEVYRFGAIFSIFAFTYFFVVVISAEVFLPVFYKLGITSTYEYLELRFNKCVRLCGTVLFIVQTILYTGIVIYAPALALNQVTGFDLWGAVVATGVVCTFYCTLGGLKAVIWTDVFQVGIMVAGFASVIIQAVVMQGGISTILNDAYDGGRLNFWNFNPNPLQRHTFWTIIIGGTFTWTSIYGVNQSQVQRYISCKSRFQAKLSLYINLVGLWAILTCSVFCGLALYSRYHDCDPWTAKKVSAPDQLMPYLVLDILQDYPGLPGLFVACAYSGTLSTVSSSINALAAVTVEDLIKPYFRSLSERSLSWISQGMSVVYGALCIGM…	7SL9	2021-10-23	2021-12-15	Han, L. et al (2022) Nature 601: 274-279.
SGTL001	QVQLQESGGGLVQAGGSLRLSCAASGTIFVFDKMGWYRQAPGKEREFVATISRGGSTNYADSVKGRFTISRDNAKNTVYLQMNSLKPEDTAVYYCAVRYTPWRRYSYWGQGTQVTVSS	SGTL1	MDSSTWSPKTTAVTRPVETHELIRNAADISVIVIYFLLVMAVGLWSMFKTNRGTVGGFFLAGRSMVWWPIGASLFASNIGSGHFIGLAGTGAASGLAVGGFEWNALVLLLVLGWVFVPIYIKAGVVTMPEYLRKRFGGQRIQVYLSVLSLFLYIFTKISVDIFSGAIFINLALGWNLYLSIILLLAITALYTITGGLAAVIYTDTLQTLIMLIGALILMGFAFHEVGGYDAFMEKYMKAIPTIVSDGNTTFQEKCYTPRADSFHIFRDPLTGDLPWPGFIFGLTILALWYWCTDQVIVQRCLAAKNMSHVKGGCILAGYLKLLPMFIMVMPGMISRILFPDKVACVVPSECEKYCGTKVGCTNIAYPTLVVELMPNGLRGLMLAVMLAALMSSLTSIFN…	7SLA	2021-10-23	2021-12-15	Han, L. et al (2022) Nature 601: 274-279.
87	QVQLVESGGGLVQAGGSLRLSCAVSGRTTANYNMGWFRQAPGKEREFVAGIKWSSGSTYVADSAKGRFTISRDNAKNSVYLQMDSLKPEDTALYYCAANYYGVSWFLISPSSYDYWGQGTQVTVSS	NTCP	MAHTASAPFTFTLPPNFGKRPTDLALSVILVVMLFIIMLSLGCTMEFSKIKAHLWKPKGLAIALVAQYGIMPLTAFVLGKVFRLNNIEALAILICGCSPGGNLSNIFSLAMKGDMNLSIVMTTCSTFLALGMMPLLLYIYSRGIYDGDLKDKVPYKGIVISLVLVLIPCTIGIVLKSKRPQYMRYVIKGGMIIILLCSVAVTVLSAINVGKSIMFAMTPHLIATSSLMPFIGFLLGYVLSALFCLNGRCRRTVSMETGCQNVQLCSTILNVAFPPEVIGPLFFFPLLYMIFQLGEGLLLIAIFWCYEKFKTPKDKTKMIYTAATTEELEVLFQ	7PQG	2021-09-21	2022-05-18	Goutam, K. and Reyes, N. (2022) Nature 606, 1015-1020.
19	QLQLVESGGGLVQAGGSLRLSCAASGSTSNINVMGWYRQAPGKQRELVATISSGDALNYANSVEGRFTISRDAAKNTVYLQMNSLKPEDSAVYICNAYVVSSYGYRASWNDYWGQGTQVTVSS	PfNT1	MSTGKESSKAYADIESRGDYKDDGKKGSTLSSKQHFMLSLTFILIGLSSLNVWNTALGLNINFKYNTFQITGLVCSSIVALFVEIPKIMLPFLLGGLSILCAGFQISHSFFTDTQFDTYCLVAFIVIGVVAGLAQTIAFNIGSTMEDNMGGYMSAGIGISGVFIFVINLLLDQFVSPEKHYGVNKAKLLALYIICELCLILAIVFCVCNLDLTNKNNKKDEENKENNATLSYMELFKDSYKAILTMFLVNWLTLQLFPGVGHKKWQESHNISDYNVTIIVGMFQVFDFLSRYPPNLTHIKIFKNFTFSLNKLLVANSLRLLFIPWFILNACVDHPFFKNIVQQCVCMAMLAFTNGWFNTVPFLVFVKELKKAKKKKEIEIISTFLVIAMFVGLFCGIWT…	7WN0	2022-01-17	2023-02-01	Wang, C. et al. (2023) Nature Communications 14, 1727-1727.
48	QVQLVESGGGLVQPGGSLRLSCAASGFTGSINYMGWYRQAPGKQRELVARFSSGGSTNYADSVKGRFTISGDNAKNTVYLQMNSLKPEDTAVYYCNAETISYVYTVVFQDYWGQGTQVTVSS	PfNT1	MSTGKESSKAYADIESRGDYKDDGKKGSTLSSKQHFMLSLTFILIGLSSLNVWNTALGLNINFKYNTFQITGLVCSSIVALFVEIPKIMLPFLLGGLSILCAGFQISHSFFTDTQFDTYCLVAFIVIGVVAGLAQTIAFNIGSTMEDNMGGYMSAGIGISGVFIFVINLLLDQFVSPEKHYGVNKAKLLALYIICELCLILAIVFCVCNLDLTNKNNKKDEENKENNATLSYMELFKDSYKAILTMFLVNWLTLQLFPGVGHKKWQESHNISDYNVTIIVGMFQVFDFLSRYPPNLTHIKIFKNFTFSLNKLLVANSLRLLFIPWFILNACVDHPFFKNIVQQCVCMAMLAFTNGWFNTVPFLVFVKELKKAKKKKEIEIISTFLVIAMFVGLFCGIWT…	7WN1	2022-01-17	2023-02-01	Wang, C. et al. (2023) Nature Communications 14, 1727-1727.
Sybody_SLC22A6	QVQLVESGGGLVQAGGSLRLSCAASGFPVKTEWMEWYRQAPGKEREWVAAIWSYGSGTRYADSVKGRFTISRDNAKNTVYLQMNSLKPEDTAVYYCLVRVGSWYHGQGTQVTVS	SLC22A6	MAFNDLLKQVGGVGRFQLIQVTMVVAPLLLMASHNTLQNFTAAIPPHHCRPPANANLSKDGGLEAWLPLDKQGQPESCLRFTSPQWGPPFYNGTEANGTRVTEPCIDGWVYDNSTFPSTIVTEWNLVCSHRAFRQLAQSLYMVGVLLGAMVFGYLADRLGRRKVLILNYLQTAVSGTCAAYAPNYTVYCVFRLLSGMSLASIAINCMTLNVEWMPIHTRAYVGTLIGYVYSLGQFLLAGIAYAVPHWRHLQLVVSVPFFIAFIYSWFFIESARWYSSSGRLDLTLRALQRVARINGKQEEGAKLSIEVLRTSLQKELTLSKGQASAMELLRCPTLRHLFLCLSMLWFATSFAYYGLVMDLQGFGVSMYLIQVIFGAVDLPAKFVCFLVINSMGRRPAQM…	8BVR	2022-12-05	2023-07-19	Parker, J.L. et al. (2023) Nature Structural and Molecular Biology 30, 1786-1793.
NRAT001	QWQLVESGGGLVQAGGSLRLSCVGSGRAFSSGAMGWFRQTPGQEREFVAAISWSGGSTVYAESVKGRFTISMDNAKNTVYLRMNSLQPEDTAVYYCAAGTSTFALRRSPEYWGKGTPVTVSS	NRAT	MSERAREVGETGREARHGVLQSGSDTGDHKDKTVELEKDEQFQGQPKWRKFLAHVGPGALVAIGFLDPSNLETDMQAGADFKYELLWVVLVGMIFALLIQTLAANLGVKTGRHLAELCREEYPRYVNICLWIIAELAVISDDIPEVLGTAFAFNILLKIPVWAGVILTVFSTLLLLGVQRFGARKLEFIIAAFMFTMAACFFGELSYLRPSAKEVVKGMFVPSLQGKGAAANAIALFGAIITPYNLFLHSALVLSRKTPRSVKSIRAACRYFLIECSLAFIVAFLINVSVVVVAGTICNADNLSPTDSNTCSDLTLQSAPMLLRNVLGRSSSVVYAVALLASGQSTTISCTFAGQVIMQGFLDMKMKNWVRNLITRVIAIAPSLIVSIVSGPSGAGKLI…	8ONT	2023-04-03	2023-04-12	Ramanadane, K. et al. (2022) Elife 12.
H2	QGQLVESGGGLVQPGGSLRLSCADAGSIFNKFPMAWYRQAPGKERELVARISSGGSTNYADFVKGRFTISRDNAKSTLYLQMNSLKPEDTAMYYCARIINSASNIAYWGQGTRVTVS	MHAS2168	MSAFPQTPNRLIRPRRTSRGIAISAGGLAVLLGALDTYVVVSIVTDIMRDVGIAVNQIQRVTPIITGYLLGYIAAMPLLGRASDRFGRKLLIQISLAGFALGSVITALATNLDVLVAGRVIQGAASGALLPVTLALAADLWATHKRAAVLGGVGAAQELGAVLGPIYGIFVVWLFHHWQAVFWVNVPLALIAMVLIHISLPPRVRTEEPQRVDVTGGLLLALALGLATIGLYNAEPDGKQVLPEYGPPLIIGAVIAAVAFLVWERFARTRLLDPAGVRFRPFLIALLVSLVTGGALMVTLVNVELFGQGVLGLDQDEAVFLLARFLIALPVGALLGGWIATRVGDRAVTAVGLLIAAGGFYLIAQWPADVLESRHDLGFVSLPTLDTDLAIAGFGLGLV…	8PNL	2023-06-30	2023-10-18	Remm, S. et al. (2023) Nature Communications 14, 6449
