## Extended Data Table 1 for "*In silico* discovery of nanobody binders to a G-protein coupled receptor using AlphaFold-Multimer"

### Sheet: Sheet1
Nanobody Name	Nanobody Sequence	Soluble Protein Target	Soluble Protein Target Sequence	PDB Number	Deposit Date	Release date	Citation
3E11	QVQLQESGGGLVQAGGSLRLSCAASGRIFSSTRMGWFRQAPGKDREFIASIVWGTTTTYYVDSVKGRFTISRDNAKNMVFLQMNSLKPEDTAVYYCAAKIYYSGTYLAFNPDYWGQGTQVTVSS	Fascin-1	GGSEFMTANGTAEAVQIQFGLINCGNKYLTAEAFGFKVNASASSLKKKQIWTLEQPPDEAGSAAVCLRSHLGRYLAADKDGNVTCEREVPGPDCRFLIVAHDDGRWSLQSEAHRRYFGGTEDRLSCFAQTVSPAEKWSVHIAMHPQVNIYSVTRKRYAHLSARPADEIAVDRDVPWGVDSLITLAFQDQRYSVQTADHRFLRHDGRLVARPEPATGYTLEFRSGKVAFRDCEGRYLAPSGPSGTLKAGKATKVGKDELFALEQSCAQVVLQAANERNVSTRQGMDLSANQDEETDQETFQLEIDRDTKKCAFRTHTGKYWTLTATGGVQSTASSKNASCYFDIEWRDRRITLRASNGKFVTSKKNGQLAASVETAGDSELFLMKLINRPIIVFRGEHGF…	7ZAU	2022-03-22	2023-09-27	Burgess SG et al. (2024) Open Biol 14: 230376-230376
282	QVQLQESGGGLVQPGGSLRLSCAASGFTFSRYTMTWVRQAPGKGLEWVSNINSDGGRTYYADSVKGRFTISRDNTKNTLYLQMNSLKPEDTAVYYCAIPKRTYVPPSQFDDRGQGTQVTVSS	Fragilysin toxin	MKNVKLLLMLGTAALLAACSNEADSLTTSIDAPVTASIDLQSVSYTDLATQLNDVSDFGKMIILKDNGFNRQVHVSMDKRTKIQLDNENVRLFNGRDKDSTSFILGDEFAVLRFYRNGESISYIAYKEAQMMNEIAEFYAAPFKKTRAINEKEAFECIYDSRTRSAGKDIVSVKINIDKAKKILNLPECDYINDYIKTPQVPHGITESQTRAVPSEPKTVYVICLRENGSTIYPNEVSAQMQDAANSVYAVHGLKRYVNFHFVLYTTEYSCPSGDAKEGLEGFTASLKSNPKAEGYDDQIYFLIRWGTWDNKILGMSWFNSYNVNTASDFEASGMSTTQLMYPGVMAHELGHILGAEHTDNSKDLMYATFTGYLSHLSEKNMDIIAKNLGWEAADGD	8H3X	2022-10-09	2023-02-08	Guo Y, et al. (2023) Front Immunol 14: 1065274-1065274
327	QVQLQESGGGLVQAGGSLRLSCTYSGQTFSAWAMGWFRQAPGKERETVATINWNGERTQYADAVKGRFTISRDNAKDTVYLEMNSLKPEDTAVYYCASMMGTYYSGSPKNWGQGTQVTVSS	Fragilysin toxin	MKNVKLLLMLGTAALLAACSNEADSLTTSIDAPVTASIDLQSVSYTDLATQLNDVSDFGKMIILKDNGFNRQVHVSMDKRTKIQLDNENVRLFNGRDKDSTSFILGDEFAVLRFYRNGESISYIAYKEAQMMNEIAEFYAAPFKKTRAINEKEAFECIYDSRTRSAGKDIVSVKINIDKAKKILNLPECDYINDYIKTPQVPHGITESQTRAVPSEPKTVYVICLRENGSTIYPNEVSAQMQDAANSVYAVHGLKRYVNFHFVLYTTEYSCPSGDAKEGLEGFTASLKSNPKAEGYDDQIYFLIRWGTWDNKILGMSWFNSYNVNTASDFEASGMSTTQLMYPGVMAHELGHILGAEHTDNSKDLMYATFTGYLSHLSEKNMDIIAKNLGWEAADGD	8H3Y	2022-10-09	2023-02-08	Guo Y, et al. (2023) Front Immunol 14: 1065274-1065274
F5	QVQLQESGGGLVQPGGSLRLSCAASGFTLDRYAIGWFRQAPGKEREGVSCISSSDGSTYYADSVKGRFTISRDNAKNTVYLQMNSLKPEDTAVYYCARDHGPCTVLADILYDYGMDYWGKGTQVTVSS	Gametocyte surface protein p230	GASTNKEYVCDFTDQLKPTESGPKVKKCEVKVNEPLIKVKIICPLKGSVEKLYDNIEYVPKKSPYVVLTKEETKLKEKLLSKLIYGLLISPTVNEKENNFKEGVIEFTLPPVVHKATVFYFICDNSKTEDDNKKGNRGIVEVYVEPYG	7UST	2022-04-25	2022-12-28	Dietrich, M.H., et al. (2022) Biochem J 479: 2529-2546
F10	QVQLQESGGGLVQAGGSLRLSCAASGRTFSDYFMGWFRQAPGKEREFVAAVSWSGGSTYYADSVKGRFTISRDNAKNTVFLQMNSLKPEDTAVYYCAGGGSYYPMSPYDGMDYWGKGTQVTVSS	Gametocyte surface protein p230	GASTNKEYVCDFTDQLKPTESGPKVKKCEVKVNEPLIKVKIICPLKGSVEKLYDNIEYVPKKSPYVVLTKEETKLKEKLLSKLIYGLLISPTVNEKENNFKEGVIEFTLPPVVHKATVFYFICDNSKTEDDNKKGNRGIVEVYVEPYG	7USV	2022-04-25	2022-12-28	Dietrich, M.H., et al. (2022) Biochem J 479: 2529-2546
H2	QVQLQESGGGLVQPGGSLRLSCAASGSIFSTNAMGWYRQAPGKQREQVATITSGSSTNYADSVKGRFTISRDNAKNTVYLQMNSLKPEDTAVYYCNAAGATIDLADFGSWGQGTQVTVSS	Cysteine-rich small secreted protein CSS	GTQDEKSVKNICVCDFTDKLNFLPLEKTKILCELKPQYGEDIKIIANKEYEINCMNNSKVFCPLKDTFINNTNIKLYSPKLHFEIKDITHKGKNAALYYLKIDEEASDIFFSCSIKPKQVSGLLEGEVRVNLKKHINEEYSIFNEEEDVHVCDFSKGNLDITPSAGFYLKNSRNVSCIYRVIPNKLFLIKLPKLDIVTEKLLPSIVNCLSEFSFINFTLKHVQEGDNYISFNVIFGEFKKHFNLACSLDLSDFQQEPCNLGKTANITFIFSKLENLYFQ	7UNZ	2022-04-12	2022-11-23	Scally, S.W., Cowman, A.F. (2022) Nat Microbiol 7: 2039-2053
D2	QVQLQESGGGLVQAGGSLRLSCAASGRTFSSYAMGWFRQAPGKEREFVAAISYSGSNTYDADSVKGRFAISRDNAKNTVYLQMNSLKPEDTAVYYCAAAGVYSGTYTDTEFDYWGQGTQVTVSS	Cysteine-rich small secreted protein CSS	GTQDEKSVKNICVCDFTDKLNFLPLEKTKILCELKPQYGEDIKIIANKEYEINCMNNSKVFCPLKDTFINNTNIKLYSPKLHFEIKDITHKGKNAALYYLKIDEEASDIFFSCSIKPKQVSGLLEGEVRVNLKKHINEEYSIFNEEEDVHVCDFSKGNLDITPSAGFYLKNSRNVSCIYRVIPNKLFLIKLPKLDIVTEKLLPSIVNCLSEFSFINFTLKHVQEGDNYISFNVIFGEFKKHFNLACSLDLSDFQQEPCNLGKTANITFIFSKLENLYFQGDYKDDDDKH	7UNY	2022-04-12	2022-11-13	Scally, S.W., Cowman, A.F. (2022) Nat Microbiol 7: 2039-2053
4.132	QVQLQESGGGLVQAGGSLRLSCAASGNISAQAYMGWYRQAPGKERELVAGISYGATTYYADSVKGRFTISRDNAKNTVYLQMNSLKPEDTAVYYCAVISAGGGESIGYHFYWGQGTQVTVSS	Tribbles homolog 2	GPGNLSHCVSCIGKYLLLEPLEGDHVFRAVHLHSGEELVCKVFDISCYQESLAPCFCLSAHSNINQITEIILGETKAYVFFERSYGDMHSFVRTCKKLREEEAARLFYQIASAVAHCHDGGLVLRDLKLRKFIFKDEERTRVKLESLEDAYILRGDDDSLSDKHGCPAYVSPEILNTSGSYSGKAADVWSLGVMLYTMLVGRYPFHDIEPSSLFSKIRRGQFNIPETLSPKAKCLIRSILRREPSERLTSQEILDHPWFSTDFS	7UPM	2022-04-15	2022-09-14	Jamieson, S.A. et al. (2022) Structure 30: 1518
SOS3 (14527)	QVQLVESGGGVVQAGGSLRLSCAASGSIFSSNAMAWYRQAPGNVRRLVAAISSRGDNTNYEDSVRGRFTISRDNAENTVSLQMNSLKPEDTAIYYCNVGSFYRGNYYGGSSWGQGTQVTVSS	LexA repressor	MKALTARQQEVFDLIRDHISQTGMPPTRAEIAQRLGFRSPNAAEEHLKALARKGVIEIVSGASRGIRLLQEEEEGLPLVGRVAAGEPLLAQQHIEGHYQVDPSLFKPNADFLLRVSGMSMKDIGIMDGDLLAVHKTQDVRNGQVVVARIDDEVTVKRLKKQGNKVELLPENSEFKPIVVDLRQQSFTIEGLAVGVIRNGDWL	7B5G	2020-12-03	2022-09-14	Maso, L. et al. (2022) Structure 30: 1479
LaM2	QVQLVESGGGLVQAGGSLRLSCATSGFTFSDYAMGWFRQAPGKEREFVAAISWSGHVTDYADSVKGRFTISRDNVKNTVYLQMNSLKPEDTAVYSCAAAKSGTWWYQRSENDFGSWGQGTQVTVS	mCherry	SNGMVSKGEEDNMAIIKEFMRFKVHMEGSVNGHEFEIEGEGEGRPYEGTQTAKLKVTKGGPLPFAWDILSPQFMYGSKAYVKHPADIPDYLKLSFPEGFKWERVMNFEDGGVVTVTQDSSLQDGEFIYKVKLRGTNFPSDGPVMQKKTMGWEASSERMYPEDGALKGEIKQRLKLKDGGHYDAEVKTTYKAKKPVQLPGAYNVNIKLDITSHNEDYTIVEQYERAEGRHSTGGMDELYK	7SAJ	2021-09-22	2022-09-14	Cong, A.T.Q. et al. (2022) Protein Sci 31: e4383-e4383
LaM4	QVQLVESGGSLVQPGGSLRLSCAASGRFAESSSMGWFRQAPGKEREFVAAISWSGGATNYADSAKGRFTLSRDNTKNTVYLQMNSLKPDDTAVYYCAANLGNYISSNQRLYGYWGQGTQVTVS	mCherry	SNGMVSKGEEDNMAIIKEFMRFKVHMEGSVNGHEFEIEGEGEGRPYEGTQTAKLKVTKGGPLPFAWDILSPQFMYGSKAYVKHPADIPDYLKLSFPEGFKWERVMNFEDGGVVTVTQDSSLQDGEFIYKVKLRGTNFPSDGPVMQKKTMGWEASSERMYPEDGALKGEIKQRLKLKDGGHYDAEVKTTYKAKKPVQLPGAYNVNIKLDITSHNEDYTIVEQYERAEGRHSTGGMDELYK	7SAK	2021-09-22	2022-09-14	Cong, A.T.Q. et al. (2022) Protein Sci 31: e4383-e4383
LaM6	QVQLVESGGGLVQAGGSLRLSCVASGSAPSFFAMAWYRQSPGNERELVAALSSLGSTNYADSVKGRFTISMDNAKNTVYLQMNNVNAEDTAVYYCAAGDFHSCYARKSCDYWGQGTQVTVS	mCherry	SNGMVSKGEEDNMAIIKEFMRFKVHMEGSVNGHEFEIEGEGEGRPYEGTQTAKLKVTKGGPLPFAWDILSPQFMYGSKAYVKHPADIPDYLKLSFPEGFKWERVMNFEDGGVVTVTQDSSLQDGEFIYKVKLRGTNFPSDGPVMQKKTMGWEASSERMYPEDGALKGEIKQRLKLKDGGHYDAEVKTTYKAKKPVQLPGAYNVNIKLDITSHNEDYTIVEQYERAEGRHSTGGMDELYK	7SAL	2021-09-22	2022-09-14	Cong, A.T.Q. et al. (2022) Protein Sci 31: e4383-e4383
G1-001	QVQLQESGGGLVQAGGSLRLSCAASGSIFSINRMGWYRQAPGKQRELVAAITSGGSTNYAYSVKGRFTISRDNAKNTVYLQMNSLKPEDTAIYYCEAYGTYTLAPTGEGEYDDYWGQGTQVTVS	RecQL5 helicase	SMDPERRVRSTLKKVFGFDSFKTPLQESATMAVVKGNKDVFVCMPTGAGKSLCYQLPALLAKGITIVVSPLIALIQDQVDHLLTLKVRVSSLNSKLSAQERKELLADLEREKPQTKILYITPEMAASSSFQPTLNSLVSRHLLSYLVVDEAHCVSQWGHDFRPDYLRLGALRSRLGHAPCVALTATATPQVQEDVFAALHLKKPVAIFKTPCFRANLFYDVQFKELISDPYGNLKDFCLKALGQEADKGLSGCGIVYCRTREACEQLAIELSCRGVNAKAYHAGLKASERTLVQNDWMEEKVPVIVATISFGMGVDKANVRFVAHWNIAKSMAGYYQESGRAGRDGKPSWCRLYYSRNDRDQVSFLIRKEVAKLQEKRGNKASDKATIMAFDALVTFCE…	7ZML	2022-04-19	2022-06-22	To be published
Rh57	QLQASGGGFVQPGGSLRLSCAASGDTWWSSAMGWFRQAPGKEREFVSAISFYPTEYTYYADSKGRFTISRDNSKNTVYLQMNSLRAEDTATYYCAWIAWGPWMRTSWYWGQGTQVTVSS	RhoA	SMAAIRKKLVIVGDGACGKTCLLIVFSKDQFPEVYVPTVFENYVADIEVDGKQVELALWDTAGLEDYDRLRPLSYPDTDVILMCFSIDSPDSLENIPEKWTPEVKHFCPNVPIILVGNKKDLRNDEHTRRELAKMKQEPVKPEEGRDMANRIGAFGYMECSAKTKDGVREVFEMATRAALQAR	7XQV	2022-05-09	2022-07-13	Zhang, Y. et al. (2022) Biochem Biophys Res Commun 616: 122-128
09	QVQLVESGGGLVQAGASLRLSCAASGSTYMFSISAMGWYRQAPGKQRELVAAITSGGGDTNYADSVKGRFTISRDRAKNMVYLQMNSLKPEDTAVYYCNFAPGLQSVRSGSWGQGTQVTVSS	p16INK4a	SSGLEVLFQGPMEPAAGSSMEPSADWLATAAARGRVEEVRALLEAGALPNAPNSYGRRPIQVMMMGSARVAELLLLHGAEPNCADPATLTRPVHDAAREGFLDTLVVLHRAGARLDVRDAWGRLPVDLAEELGHRDVARYLRAAAGGTRGSNHARIDAAEGPSDIPD	7OZT	2021-06-28	2022-07-13	To be published
1A2	QVQLQESGGGSVAAGGSLRLSCAVSGVTASSVYMAWFRQAPGKEREGLAGINTVGYTTYADSVKGRFTISKDNSENTLYLQMNSLKPEDIALYYCAATYLLRFASLSATNFPYWGQGTQVTVSS	3C-like proteinase	SGFRKMAFPSGKVEGCMVQVTCGTTTLNGLWLDDVVYCPRHVICTSEDMLNPNYEDLLIRKSNHNFLVQAGNVQLRVIGHSMQNCVLKLKVDTANPKTPKYKFVRIQPGQTFSVLACYNGSPSGVYQCAMRPNFTIKGSFLNGSCGSVGFNIDYDCVSFCYMHHMELPTGVHAGTDLEGNFYGPFVDRQTAQAAGTDTTITVNVLAWLYAAVINGDRWFLNRFTTTLNDFNLVAMKYNYEPLTQDHVDILGPLSAQTGIAVLDMCASLKELLQNGMNGRTILGSALLEDEFTPFDVVRQCSGVTFQ	7VFA	2021-09-11	2022-03-30	Sun, Z. et al. (2022) Proc Natl Acad Sci U S A 119
2B4	QVQLQESGGGSVQAGGSLRLSCAVSGYTYSSKCLGWFRQAPGKEREGIATIYTGGGSTYYVDSVKGRFTISQDNAKNTVALQMNSLKPEDTAMYYCAASGAIAGIRLCLPGHTFYTYWGQGTQVTVSS	3C-like proteinase	SGFRKMAFPSGKVEGCMVQVTCGTTTLNGLWLDDVVYCPRHVICTSEDMLNPNYEDLLIRKSNHNFLVQAGNVQLRVIGHSMQNCVLKLKVDTANPKTPKYKFVRIQPGQTFSVLACYNGSPSGVYQCAMRPNFTIKGSFLNGSCGSVGFNIDYDCVSFCYMHHMELPTGVHAGTDLEGNFYGPFVDRQTAQAAGTDTTITVNVLAWLYAAVINGDRWFLNRFTTTLNDFNLVAMKYNYEPLTQDHVDILGPLSAQTGIAVLDMCASLKELLQNGMNGRTILGSALLEDEFTPFDVVRQCSGVTFQ	7VFB	2021-09-11	2022-03-30	Sun, Z. et al. (2022) Proc Natl Acad Sci U S A 119
gamma-nb6	QVQLQESGGGSVQAGGSLRLSCAASGYTYRDYYMGWFRQAPGREREGVASIYTRGSREGSTRYSSSVEGRFTITLDTAKNTLYLQMNSLKPEDTAMYYCAADDRTWLPRVQLGGPRENEYNYWGQGTQVTVSS	IL2-Rg	ADPLPLPEVQCFVFNVEYMNCTWNSSSEPQPTNLTLHYWYKNSDNDKVQKCSHYLFSEEITSGCQLQKKEIHLYQTFVVQLQDPREPRRQATQMLKLQNLVIPWAPENLTLHKLSESQLELNWNNRFLNHCLEHLVQYRTDWDHSWTEQSVDYRHKFSLPSVDGQKRYTFRVRSRFNPLCGSAQHWSEWSHPIHWGSNTSKEN	7S2R	2021-09-03	2022-03-30	Yen, M. et al. (2022) Cell 185: 1414
IL2Rb	QVQLQESGGGSVQAGGSLRLSCAASSYTISSVCMGWFRQAPGKEREGVAGIAPDGSTGYGDSVKGRFTISKDNAKNTLYLQMNSLKPEDTAMYYCAAASPGRCFLPRTALEPALYYNWGQGTQVTVSS	Interleukin2-beta	AVNGTSQFTCFYNSRANISCVWSQDGALQDTSCQVHAWPDRRRWNQTCELLPVSQASWACNLILGAPDSQKLTTVDIVTLRVLCREGVRWRVMAIQDFKPFENLRLMAPISLQVVHVETHRCNISWEISQASHYFERHLEFEARTLSPGHTWEEAPLLTLKQKQEWICLETLTPDTQYEFQVRVKPLQGEFTTWSPWSQPLAFRTKPAAL	7S2S	2021-09-03	2022-03-30	Yen, M. et al. (2022) Cell 185: 1414
Anti-CFH nanobody	QVQLVESGGGLVQAGGSLRLSCAASGLTVDDYAIGWFRQAPGKEREGVSCISSSNGSTYYADSVKGRFTISSDNAKNTAYLQMNSLKPEDTAVYYCAAAVSPNLECGTGPFGIYASYYGMDYWGQGTQVTVSS	Complement factor H	TSCVNPPTVQNAYIVSRQMSKYPSGERVRYQCRSPYEMFGDEEVMCLNGNWTEPPQCKDSTGKCGPPPPIDNGDITSFPLSVYAPASSVEYQCQNLYQLEGNKRITCRNGQWSEPPKCLHPCVISREIMENYNIALRWTAKQKLYSRTGESVEFVCKRGYRLSSRSHTLRTTCWDGKLEYPTCAKR	7WKI	2022-01-10	2022-11-23	Yokoo, T. et al. (2022) J Biol Chem 298: 101962-101962
8193	QVQLQESGGGLVQPGGSLRLSCAASGFTFKMYAMSWVRQAPGKGLEWVSSINSAGGSTSYVDSVKGRFTISRDNAKNTLYLQMNSLKPDDTAVYYCVQGRNWPYDYRGQGTQVTVSS	Fujian capmidlink domain	GENLYFQGGGEVRNDDVDQSLIIAARNIVRRATVSTDPLASLLEMCHSTQIGGIRMVDILRQNPTEEQAVDICKAAMGLRISSSFSFGGFTFKRTSGSSVKKEEEVLTGNLQTLKIRVHEGYEEFTMVGRRATAILRKATRRLIQLIVSGRDEQSIAEAIIVAMVFSQEDCMIKAVRGDLNFVNRANQRLNPMHQLLRHFQKDAKVLFQNWGIEPIDNVMGMIGILPDMTPSTEMSLRGVRVSKMGVDEYSSTERVVVSIDRFLRVRDQRGNVLLSPEEVSETQGTERLTITYSSSMM	7NFQ	2021-02-07	2021-12-01	Keown, J.R. et al. (2022) Nat Commun 13: 251-251
8194	QVQLQESGGGLVQPGGSLRLSCAASGFTFSNYYMSWVRQAPGEGREWVSSINRDGSNTYYADSVKGRFTIARDNVKNTLYLLMDSLKSDDTAVYYCTKGSNWPYDNWGQGTQVTVSS	Fujian capmidlink domain	GENLYFQGGGEVRNDDVDQSLIIAARNIVRRATVSTDPLASLLEMCHSTQIGGIRMVDILRQNPTEEQAVDICKAAMGLRISSSFSFGGFTFKRTSGSSVKKEEEVLTGNLQTLKIRVHEGYEEFTMVGRRATAILRKATRRLIQLIVSGRDEQSIAEAIIVAMVFSQEDCMIKAVRGDLNFVNRANQRLNPMHQLLRHFQKDAKVLFQNWGIEPIDNVMGMIGILPDMTPSTEMSLRGVRVSKMGVDEYSSTERVVVSIDRFLRVRDQRGNVLLSPEEVSETQGTERLTITYSSSMM	7NFR	2021-02-07	2021-12-01	Keown, J.R. et al. (2022) Nat Commun 13: 251-251
8208	QVQLQESGGGLVQPGGSLRLSCAASGRTFSMYAMAWFRQAPGKQREFVGTISRSGDYALHADAVKGRFTISRDNAKNTVYLQMNSLKLEDTAVYYCAAGAYHSKDKTLYDYWGQGTQVTVSS	Fujian capmidlink domain	GENLYFQGGGEVRNDDVDQSLIIAARNIVRRATVSTDPLASLLEMCHSTQIGGIRMVDILRQNPTEEQAVDICKAAMGLRISSSFSFGGFTFKRTSGSSVKKEEEVLTGNLQTLKIRVHEGYEEFTMVGRRATAILRKATRRLIQLIVSGRDEQSIAEAIIVAMVFSQEDCMIKAVRGDLNFVNRANQRLNPMHQLLRHFQKDAKVLFQNWGIEPIDNVMGMIGILPDMTPSTEMSLRGVRVSKMGVDEYSSTERVVVSIDRFLRVRDQRGNVLLSPEEVSETQGTERLTITYSSSMM	7NFT	2021-02-07	2021-12-01	Keown, J.R. et al. (2022) Nat Commun 13: 251-251
AH3	QLQLVESGGGLVQPGGSLRLSCAASGFTLDYSSIGWFRQAPGKEREGVSCISSSGDSTKYADSVKGRFTTSRDNAKNTVYLQMNSLKPDDTAVYYCAAFRATMCGVFPLSPYGKDDWGKGTLVTVSS	Glucosyltransferase TcdA	SMSLISKEELIKLAYSIRPRENEYKTILTNLDEYNKLTTNNNENKYLQLKKLNESIDVFMNKYKTSSRNRALSNLKKDILKEVILIKNSNTSPVEKNLHFVWIGGEVSDIALEYIKQWADINAEYNIKLWYDSEAFLVNTLKKAIVESSTTEALQLLEEEIQNPQFDNMKFYKKRMEFIYDRQKRFINYYASQINKPTVPTIDDIIKSHLVSEYNRDETVLESYRTNSLRKINSNHGIDIRANSLFTEQELLNIYSQELLNRGNLAAASDIVRLLALKNFGGVYLDVDMLPGIHSDLFKTISRPSSIGLDRWEMIKLEAIMKYKKYINNYTSENFDKLDQQLKDNFKLIIESKSEKSEIFSKLENLNVSDLEIKIAFALGSVINQALISKQGSYLTNLV…	7UBY	2022-03-15	2022-11-16	Chen, B. et al. (2022) Front Immunol 13: 978858-978858
D7	QLQESGGGLVQAGGSLRLSCTVSARTSSSHDMGWFRQAPGKEREFVAAISWSGGTTNYVDSVKGRFDISKDNAKNAVYLQMNSLKPEDTAVYYCAAKWRPLRYSDNPSNSDYNYWGQGTQVTVSS	Glycoprotein 120	VWKEANTTLFCASDAKAYDTEAHNVWATHACVPTDPNPQEVVLENVTENFNMWKNHMVEQMHEDIISLWDQSLKPCVKLTGGSVITQACPKISFEPIPIHFCAPAGFAILKCNDKKFNGTGPCTNVSTVQCTHGIRPVVSTQLLLNGSLAEEEVVIRSENFTNNVKNIIVQLNESVQINCTRHNNGGSGSGGDIRQAHCNISREKWQNTLKQIVKKLREQFKNKTIAFAPSSGGDPEIVMHSFNCNGEFFYCNTTKLFTSTWNSTWNSTWNNTEGSNSTVITLPCRIRQIINMWQEVGKAMYAPPIQGQIKCSSNITGLLLTRDGGVDTTKETFRPGGGNMKDNWRSELYKYKVVRIE	7R73	2021-06-24	2022-03-30	Zhou, T. et al. (2022) Structure 30: 862-875.e4
2	QVQLQESGGGLVQAGGSLRLSCAASGRFFSSYAMGWFRQAPGKEREFVAAISWSGGSTYYADSVKGRFTTSRDNAKNTVYLLMNSLKPEDTAVYYCAAAREGAYYPDSYYRTVRYDYWGQGTQVTVSS	GII.17 P domain	GSKPFSLPILTLSELTNSRFPVPIDSLFTAQNNVLQVQCQNGRCTLDGELQGTTQLLPTGICAFRGRVTAQINQRDRWHMQLQNLNGTTYDPTDDVPAPLGTPDFKGVVFGMVSQRNVGNDAPGSTRAQQAWVSTYSPQFVPKLGSVNLRISDNDDFQFQPTKFTPVGVNDDDDGHPFRQWELPNYSGELTLNMNLAPPVAPNFPGEQLLFFRSFVPCSGGYNQGIIDCLIPQEWIQHFYQESAPSQSDVALIRYVNPDTGRTLFEAKLHRSGYITVAHSGDYPLVVPANGHFRFDSWVNQFYSLAPM	8EMZ	2022-09-28	2023-03-15	Kher, G. et al. (2023) J Virol 97: e0183322-e0183322
7	QVQLQESGGGLVQAGGSLRLSCAASGRTFSSYRMGWYRQAPGKEREFVAAITGSGDSTNYADSVKGRFTVSGNSARNLVYLQMNSLKPEDTAVYLCVAYRTGGPPQWGQGTQVTVSS	GII.17 P domain	GSKPFSLPILTLSELTNSRFPVPIDSLFTAQNNVLQVQCQNGRCTLDGELQGTTQLLPTGICAFRGRVTAQINQRDRWHMQLQNLNGTTYDPTDDVPAPLGTPDFKGVVFGMVSQRNVGNDAPGSTRAQQAWVSTYSPQFVPKLGSVNLRISDNDDFQFQPTKFTPVGVNDDDDGHPFRQWELPNYSGELTLNMNLAPPVAPNFPGEQLLFFRSFVPCSGGYNQGIIDCLIPQEWIQHFYQESAPSQSDVALIRYVNPDTGRTLFEAKLHRSGYITVAHSGDYPLVVPANGHFRFDSWVNQFYSLAPM	8EN0	2022-09-28	2023-03-15	Kher, G. et al. (2023) J Virol 97: e0183322-e0183322
anti-CMY2	QVQLVESGGGMVQPGGSLRLSCAASGFTFSNYDMSWVRRAPGKGPEWVSTINTGGGSTSYADSVKGRFTISRDNAKNTLYLQMNSLKPEDTALYYCTIDRGLHYSDLGEYDYWGQGTQVTVSS	CMY-2 beta-lactamase	AAKTEQQIADIVNRTITPLMQEQAIPGMAVAVIYQGKPYYFTWGKADIANNHPVTQQTLFELGSVSKTFNGVLGGDAIARGEIKLSDPVTKYWPELTGKQWQGIRLLHLATYTAGGLPLQIPDDVRDKAALLHFYQNWQPQWTPGAKRLYANSSIGLFGALAVKPSGMSYEEAMTRRVLQPLKLAHTWITVPQNEQKDYAWGYREGKPVHVSPGQLDAEAYGVKSSVIDMARWVQANMDASHVQEKTLQQGIALAQSRYWRIGDMYQGLGWEMLNWPLKADSIINGSDSKVALAALPAVEVNPPAPAVKASWVHKTGSTGGFGSYVAFVPEKNLGIVMLANKSYPNPVRVEAAWRILEKLQ	7PA5	2021-07-29	2022-11-16	Cawez et al. (2023) Antimicrob Agents Chemother 67: e0149922-e0149922
F3	QVQLQESGGGLVQAGGSLRLSCVASGRTFSSYAMGWFRQAPGKEREFVAAIDWSGGTASHADSVKGRFTISRDNAKNTVYLQMNSLKPEDTAVYYCAASSYWSRSVDEYDYWGQGTQVTVSS	CaV beta subunit 2a	GHMGSADSYTSRPSDSDVSLEEDREAVRREAERQAQAQLEKAKTKPVAFAVRTNVRYSAAQEDDVPVPGMAISFEAKDFLHVKEKFNNDWWIGRLVKEGCEIGFIPSPVKLENMRLQHEQRAKQGSSKEKRMPFFKKTEHTPPYDVVPSMRPVVLVGPSLKGYEVTDMMQKALFDFLKHRFEGRISITRVTADISLAKRSVLNNPSKHAIIERSNTRSSLAEVQSEIERIFELARTLQLVVLDADTINHPAQLSKTSLAPIIVYVKISSPKVLQRLIKSRGKSQAKHLNVQMVAADKLAQCPPQESFDVILDENQLEDACEHLADYLEAYWKATHPPSSNLPNPLLSRT	8E0E	2022-08-09	2023-01-18	Morgenstern, T.J. et al. (2022) Nat Commun 13: 7556-7556
4	QWQLVESGGGLVQAGGSLRLSCTASGIILSINSMGWYRQTAGNEREWVAFSTAGGSTTYADSVKGRFTISRDNAKNTVYLQMNSLKPEDTAVYYCNTPAGRVGGTWGQGTPVTVSS	Rv1625c adenylate cyclase	GLEVLFQGPSGHMRDTARAEAVMEAEHDRSEALLANMLPASIAERLKEPERNIIADKYDEASVLFADIVGFTERASSTAPADLVRFLDRLYSAFDELVDQHGLEKIKVSGDSYMVVSGVPRPRPDHTQALADFALDMTNVAAQLKDPRGNPVPLRVGLATGPVVAGVVGSRRFFYDVWGDAVNVASRMESTDSVGQIQVPDEVYERLKDDFVLRERGHINVKGKGVMRTWYLIGRKVAAD	7YZ9	2022-02-19	2022-08-31	Mehta, V. et al. (2022) Elife 11
VHH15	QVQLQESGGGLVQPGGSLRLSCAASGFRLDYYAIGWFRQAPGKEREGVLCISSSGGSINYADSVKGRFTISRDNAKNTVYLQMNSLKPEDTAVYYCGASSYNTQRAECYGMDYWGKGTQVTVS	Plexin-B1	LRSPLPAAFTANGTHLQHLARDPTTGTLYVGATNFLFQLSPGLQLEAVVSTGPVNDSRDCLPPVIPDECPQAQPTNNPNQLLLVSPEALVVCGSVHQGICELRSLGQIRQLLLRPERPGDTQYVAANDPAVSTVGLVAQGLVGEPLLFVGRGYTSRGVGGGIPPITTRALRPPDPQAAFSYEETAKLAVGRLSEYSHHFVSAFVRGASAYFLFLRRDLKAPSRAFRAYVSRVCLQDQHYYSYVELPLACQGGRYGLIQAAAVATSKEVARGDVLFAAFSSVAPPTVDWPLSASTGASGTSVLCAFPLDEVDQLANYTRDACYTREGRAENGTKVADIAYDVLSDCAQLPVDTPDAFPCGSDHTPSPMVSCVPLEATPILELPGVQLTAVAVTMEDGHTI…	8BB7	2022-10-12	2023-05-03	Cowan, R. et al. (2023) J Biol Chem 299: 104740-104740
MsbA1	QMQLVESGGGLVQAGGSLRLSCAVSGSIFSIITLAWYRQAPGKPRENVATITRGSRTSYADSVKGRFTISKDNAKSTVYLQMNKLKPEDTADYYCNAEGPAGYWGQGTPVTVS	Nucleotide binding domain of MsbA1	SGDVEFRNVTFTYPGRDVPALRNINLKIPAGKTVALVGRSGSGKSTIASLITRFYDIDEGEILMDGHDLREYTLASLRNQVALVSQNVHLFNDTVANNIAYARTEQYSREQIEEAARMAYAMDFINKMDNGLDTVIGENGVLLSGGQRQRIAIARALLRDSPILILDEATSALDTESERAIQAALDELQKNRTSLVIAHRLSTIEKADEIVVVEDGVIVERGTHNDLLEHRGVYAQLHKMQFGQA	7NDF	2022-02-01	2022-03-02	Galazzo, L. et al. (2022) Sci Adv 8: eabn6845-eabn6845
Syt1	EVQLEESGGGLVRPGGSLRLSCAASGFPFSKYFMSWVRQAPGKGLEWVSTISASGNYETYTESVKGRFTIARDNAKNTLYLQMNSLKPEDTAVYYCAKGSWARDMTRGQGTQVTVSS	Cytosolic domain of Synaptotagmin-1	LGKLQYSLDYDFQNNQLLVGIIQAAELPALDMGGTSDPYVKVFLLPDKKKKFETKVHRKTLNPVFNEQFTFKVPYSELGGKTLVMAVYDFDRFSKHDIIGEFKVPMNTVDFGHVTEEWRDLQSA	8C5H	2023-01-09	2023-08-02	Queiroz Zetune Villa Real, K. et al. (2023) Small Methods : e2300218-e2300218
4-80	QVQLQESGGGLVQPGGSLRLSCAASGFTLDDYGIAWFRQAPGKEREGVSCISTSDDSTYYADSVKGRFTISRDTAKNTVYLQMNSLKPEDTAVYYCAAERAPMCYSRSYYLVDYGMDYWGKGTQVTVSS	FnIII module of LEP-R	ETGDVKVPMRGPEFWRKMDGDVTKKERNVTLLWKPLTKQDSLSSVRRYVVKHRTAHNGTWSEDVGNRTQLTFLWTEPAHTVTVLAVNSLGASLVNFQLTFSWPMSKVSAVESLSAYPLSSSCVILSWTLSPDDYSLLYLVIEWKILNEDDGMKWLRIPSNVKKFYIHDNFIPIEKYQFSLYPVFMEGVGKPKIINGFT	8AV2	2022-08-26	2023-04-05	Tsirigotaki, A. et al. (2023) Nat Struct Mol Biol 30: 551-563
VHH P1.40	QVKLEESGGGLVQAGGSLRLSCSPSDRTFSAYAMGWFRQVPGREREFVATIRDSDASIYYTDSVKGRFTISRDNAKNTVYLQMNSLIPDDTAVYYCAARQYYSGRVYSTFREEYDYWGQGTQVTVSS	PCSK9 C-ter domain	GWQLFCRTVWSAHSGPTRMATAVARCAPDEELLSCSSFSRSGKRRGERMEAQGGKLVCRAHNAFGGEGVYAIARCCLLPQANCSVHTAPPAEASMGTRVHCHQQGHVLTGCSSHWEVEDLGTHKPPVLRPRGQPNQCVGHREASIHASCCHAPGLECKVKEHGIPAPQEQVTVACEEGWTLTGCSALPGTSHVLGAYAVDNTCVVRSRDVSTTGSTSEGAVTAVAICCRSR	7ANQ	2020-10-12	2021-10-20	Ciccone, L. et al. (2022) Mol Metab 67: 101662-101662
RBD1	QVQLQESGGGLVQAGGSLRLSCAASGTISYENFMGWYRQAPGKERELVAGINDGTNTYYADSVKGRFTISRDNAKNTVYLQMNSLKPEDTAVYYCAVIGTSVLGHAYWGQGTQVTVSS	Receptor-Binding domain	RVQPTESIVRFPNITNLCPFGEVFNATRFASVYAWNRKRISNCVADYSVLYNSASFSTFKCYGVSPTKLNDLCFTNVYADSFVIRGDEVRQIAPGQTGKIADYNYKLPDDFTGCVIAWNSNNLDSKVGGNYNYLYRLFRKSNLKPFERDISTEIYQAGSTPCNGVEGFNCYFPLQSYGFQPTNGVGYQPYRVVVLSFELLHAPATVCGPKK	n/a	n/a	n/a	Wellner, A. et al. (2021) Nature Chemical Biology 17, 1057–1064
RBD3	QVQLQESGGGLVQAGGSLRLSCAASGNISDFRFMGWYRQAPGKERELVAAIGRGSNTYYADSVKGRFTISRDNAKNTVYLQMNSLKPEDTAVYYCAARNATYPYYVYWGQGTQVTVSS	Receptor-Binding domain	RVQPTESIVRFPNITNLCPFGEVFNATRFASVYAWNRKRISNCVADYSVLYNSASFSTFKCYGVSPTKLNDLCFTNVYADSFVIRGDEVRQIAPGQTGKIADYNYKLPDDFTGCVIAWNSNNLDSKVGGNYNYLYRLFRKSNLKPFERDISTEIYQAGSTPCNGVEGFNCYFPLQSYGFQPTNGVGYQPYRVVVLSFELLHAPATVCGPKK	n/a	n/a	n/a	Wellner, A. et al. (2021) Nature Chemical Biology 17, 1057–1064
RBD6	QVQLQESGGGLVQAGGSLRLSCAASGSISTTYLMGWYRQAPGKEREFVATINRGGSTYYADSVKGRFTISRDNAKNTVYLQMNSLKPEDTAVYYCAVGWPDPDYGLAYHRYWGQGTQVTVSS	Receptor-Binding domain	RVQPTESIVRFPNITNLCPFGEVFNATRFASVYAWNRKRISNCVADYSVLYNSASFSTFKCYGVSPTKLNDLCFTNVYADSFVIRGDEVRQIAPGQTGKIADYNYKLPDDFTGCVIAWNSNNLDSKVGGNYNYLYRLFRKSNLKPFERDISTEIYQAGSTPCNGVEGFNCYFPLQSYGFQPTNGVGYQPYRVVVLSFELLHAPATVCGPKK	n/a	n/a	n/a	Wellner, A. et al. (2021) Nature Chemical Biology 17, 1057–1064
RBD7	QVQLQESGGGLVQAGGSLRLSCAASGYISGAYYMGWYRQAPGKEREFVAGIGGGSTNYADSVKGRFTISRDNAKNTVYLQMNSLKPEDTAVYYCAVYQSVAYYYRGYFSYWGQGTQVTVSS	Receptor-Binding domain	RVQPTESIVRFPNITNLCPFGEVFNATRFASVYAWNRKRISNCVADYSVLYNSASFSTFKCYGVSPTKLNDLCFTNVYADSFVIRGDEVRQIAPGQTGKIADYNYKLPDDFTGCVIAWNSNNLDSKVGGNYNYLYRLFRKSNLKPFERDISTEIYQAGSTPCNGVEGFNCYFPLQSYGFQPTNGVGYQPYRVVVLSFELLHAPATVCGPKK	n/a	n/a	n/a	Wellner, A. et al. (2021) Nature Chemical Biology 17, 1057–1064
RBD8	QVQLQESGGGLVQAGGSLRLSCAASGTIFGGPWMGWYRQAPGKEREFVAAIARGGNTNYADSVKGRFTISRDNAKNTVYLQMNSLKPEDTAVYYCAARDAVYPYLKYWGQGTQVTVSS	Receptor-Binding domain	RVQPTESIVRFPNITNLCPFGEVFNATRFASVYAWNRKRISNCVADYSVLYNSASFSTFKCYGVSPTKLNDLCFTNVYADSFVIRGDEVRQIAPGQTGKIADYNYKLPDDFTGCVIAWNSNNLDSKVGGNYNYLYRLFRKSNLKPFERDISTEIYQAGSTPCNGVEGFNCYFPLQSYGFQPTNGVGYQPYRVVVLSFELLHAPATVCGPKK	n/a	n/a	n/a	Wellner, A. et al. (2021) Nature Chemical Biology 17, 1057–1064
RBD9	QVQLQESGGGLVQAGGSLRLSCAASGYIFYSRRMGWYRQAPGKEREFVATIGHGTSTYYADSVKGRFTISRDNAKNTVYLQMNSLKPEDTAVYYCAALPRPHGAGTADARYNLWYWGQGTQVTVSS	Receptor-Binding domain	RVQPTESIVRFPNITNLCPFGEVFNATRFASVYAWNRKRISNCVADYSVLYNSASFSTFKCYGVSPTKLNDLCFTNVYADSFVIRGDEVRQIAPGQTGKIADYNYKLPDDFTGCVIAWNSNNLDSKVGGNYNYLYRLFRKSNLKPFERDISTEIYQAGSTPCNGVEGFNCYFPLQSYGFQPTNGVGYQPYRVVVLSFELLHAPATVCGPKK	n/a	n/a	n/a	Wellner, A. et al. (2021) Nature Chemical Biology 17, 1057–1064
RBD10	QVQLQESGGGLVQAGGSLRLSCAASGTIFQVGSMGWYRQAPGKEREFVATIADGSSTNYADSVKGRFTISRDNAKNTVYLQMNSLKPEDTAVYYCAALGQVSEYNSASYEWTYPYWGQGTQVTVSS	Receptor-Binding domain	RVQPTESIVRFPNITNLCPFGEVFNATRFASVYAWNRKRISNCVADYSVLYNSASFSTFKCYGVSPTKLNDLCFTNVYADSFVIRGDEVRQIAPGQTGKIADYNYKLPDDFTGCVIAWNSNNLDSKVGGNYNYLYRLFRKSNLKPFERDISTEIYQAGSTPCNGVEGFNCYFPLQSYGFQPTNGVGYQPYRVVVLSFELLHAPATVCGPKK	n/a	n/a	n/a	Wellner, A. et al. (2021) Nature Chemical Biology 17, 1057–1064
RBD11	QVQLQESGGGLVQAGGSLRLSCAASGNIFAKVWMGWYRQAPGKEREFVASIANGATTYYADSVKGRFTISRDNAKNTVYLQMNSLKPEDTAVYYCAARNWSGLGHFYWGQGTQVTVSS	Receptor-Binding domain	RVQPTESIVRFPNITNLCPFGEVFNATRFASVYAWNRKRISNCVADYSVLYNSASFSTFKCYGVSPTKLNDLCFTNVYADSFVIRGDEVRQIAPGQTGKIADYNYKLPDDFTGCVIAWNSNNLDSKVGGNYNYLYRLFRKSNLKPFERDISTEIYQAGSTPCNGVEGFNCYFPLQSYGFQPTNGVGYQPYRVVVLSFELLHAPATVCGPKK	n/a	n/a	n/a	Wellner, A. et al. (2021) Nature Chemical Biology 17, 1057–1064
G1	EVQLVESGGGLVQAGGSLRLSCAASGFTFSSYAMGWYRQAPGKEREFVAAISWSGGSTYYADSVKGRFTISRDNAKNTVYLQMNSLKPEDTAVYYCARHWSARYWGQGTQVTVSS	Green Fluorescent Protein	MSKGEELFTGVVPILVELDGDVNGHKFSVSGEGEGDATYGKLTLKFICTTGKLPVPWPTLVTTFSYGVQCFSRYPDHMKQHDFFKSAMPEGYVQERTIFFKDDGNYKTRAEVKFEGDTLVNRIELKGIDFKEDGNILGHKLEYNYNSHNVYIMADKQKNGIKVNFKIRHNIEDGSVQLADHYQQNTPIGDGPVLLPDNHYLSTQSALSKDPNEKRDHMVLLEFVTAAGITHGMDELYK	n/a	n/a	n/a	Wellner, A. et al. (2021) Nature Chemical Biology 17, 1057–1064
BLM01	QVQLVESGGGLVQAGGSLRLSCAADYAMGWYRQAPGKERELVAAITYSGTSTYYADSVKGRFTISRDNAKNTVYLQMNSLKPEDTAVYYCATADYTYVYVEYDYWGQGTQVTVSS	BLM helicase	MAAVPQNNLQEQLERHSARTLNNKLSLSKPKFSGFTFKKKTSSDNNVSVTNVSVAKTPVLRNKDVNVTEDFSFSEPLPNTTNQQRVKDFFKNAPAGQETQRGGSKSLLPDFLQTPKEVVCTTQNTPTVKKSRDTALKKLEFSSSPDSLSTINDWDDMDDFDTSETSKSFVTPPQSHFVRVSTAQKSKKGKRNFFKAQLYTTNTVKTDLPPPSSESEQIDLTEEQKDDSEWLSSDVICIDDGPIAEVHINEDAQESDSLKTHLEDERDNSEKKKNLEEAELHSTEKVPCIEFDDDDYDTDFVPPSPEEIISASSSSSKCLSTLKDLDTSDRKEDVLSTSKDLLSKPEKMSMQELNPETSTDCDARQISLQQQLIHVMEHICKLIDTIPDDKLKLLDCGNE…	n/a	n/a	n/a	To be published
BLM02	QVQLVESGGGLVQAGGSLRLSCAASGRTFYPNAMGWYRQAPGKERELVARITSGGTTHYADSVKGRFTISRDNAKNTVYLQMNSLKPEDTAVYYCAVPNWLDGRGYYYWGQGTQVTVSS	BLM helicase	MAAVPQNNLQEQLERHSARTLNNKLSLSKPKFSGFTFKKKTSSDNNVSVTNVSVAKTPVLRNKDVNVTEDFSFSEPLPNTTNQQRVKDFFKNAPAGQETQRGGSKSLLPDFLQTPKEVVCTTQNTPTVKKSRDTALKKLEFSSSPDSLSTINDWDDMDDFDTSETSKSFVTPPQSHFVRVSTAQKSKKGKRNFFKAQLYTTNTVKTDLPPPSSESEQIDLTEEQKDDSEWLSSDVICIDDGPIAEVHINEDAQESDSLKTHLEDERDNSEKKKNLEEAELHSTEKVPCIEFDDDDYDTDFVPPSPEEIISASSSSSKCLSTLKDLDTSDRKEDVLSTSKDLLSKPEKMSMQELNPETSTDCDARQISLQQQLIHVMEHICKLIDTIPDDKLKLLDCGNE…	n/a	n/a	n/a	To be published
S1R01	QVQLVESGGGLVQAGGSLRLSCAASGFIFRYAMGWYRQAPGKERELVATISPRGDSTYYADSVKGRFTISRDNAKNTVYLQMNSLKPEDTAVYYCATREPGDPFDYWGQGTQVTVSS	Sigma 1 Receptor	MQWAVGRRWAWAALLLAVAAVLTQVVWLWLGTQSFVFQREEIAQLARQYAGLDHELAFSRLIVELRRLHPGHVLPDEELQWVFVNAGGWMGAMCLLHASLSEYVLLFGTALGSRGHSGRYWAEISDTIISGTFHQWREGTTKSEVFYPGETVVHGPGEATAVEWGPNTWMVEYGRGVIPSTLAFALADTVFSTQDFLTLFYTLRSYARGLRLELTTYLFGQDP	n/a	n/a	n/a	To be published
S2A04	QVQLQESGGGLVQAGGSLRLSCAASGTIFTYFVMGWYRQAPGKERELVAGITLGGTTYYADSVKGRFTISRDNAKNTVYLQMNSLKPEDTAVYYCAAWVEYPRRYVYWGQGTQVTVSS	TUT4	TVIDESALTPEQRLGLKQAEERLERDHIFRLEKRSPEYTNCRYLCKLCLIHIENIQGAHKHIKEKRHKKNILEKQEESELRSLPPPSPAHLAALSVAVIELAKEHGITDDDLRVRQEIVEEMSKVITTFLPECSLRLYGSSLTRFALKSSDVNIDIKFPPKMNHPDLLIKVLGILKKNVLYVDVESDFHAKVPVVVCRDRKSGLLCRVSAGNDMACLTTDLLTALGKIEPVFIPLVLAFRYWAKLCYIDSQTDGGIPSYCFALMVMFFLQQRKPPLLPCLLGSWIEGFDPKRMDDFQLKGIVEEKFVKWECNSSSATEKNSIAEENKAKADQPKDDTKKTETDNQSNAMKEKHGKSPLALETPNRVSLGQLWLELLKFYTLDFALEEYVICVRIQDILT…	n/a	n/a	n/a	Sun, Z. et al. (2022) Proc Natl Acad Sci U S A 119
CB11	QVQLQESGGGLVQAGGSLRLSCAASGTIFQSTAMGWYRQAPGKEREFVAGITFGGSTYYADSVKGRFTISRDNAKNTVYLQMNSLKPEDTAVYYCAVSLSGVELFDYWGQGTQVTVSS	TUT4	TVIDESALTPEQRLGLKQAEERLERDHIFRLEKRSPEYTNCRYLCKLCLIHIENIQGAHKHIKEKRHKKNILEKQEESELRSLPPPSPAHLAALSVAVIELAKEHGITDDDLRVRQEIVEEMSKVITTFLPECSLRLYGSSLTRFALKSSDVNIDIKFPPKMNHPDLLIKVLGILKKNVLYVDVESDFHAKVPVVVCRDRKSGLLCRVSAGNDMACLTTDLLTALGKIEPVFIPLVLAFRYWAKLCYIDSQTDGGIPSYCFALMVMFFLQQRKPPLLPCLLGSWIEGFDPKRMDDFQLKGIVEEKFVKWECNSSSATEKNSIAEENKAKADQPKDDTKKTETDNQSNAMKEKHGKSPLALETPNRVSLGQLWLELLKFYTLDFALEEYVICVRIQDILT…	n/a	n/a	n/a	Sun, Z. et al. (2020) Proc Natl Acad Sci U S A 117
